# Weighted Off-target and Efficiency Scoring Reveal Genome Composition-Dependent Optimal CRISPR/Cas9 Guide Design

**DOI:** 10.1101/2025.08.13.670047

**Authors:** Y K Yathu Krishna

## Abstract

The efficiency and specificity of guide RNAs continue to be crucial obstacles for successful experimental design, despite the fact that CRISPR/Cas9 has transformed genome editing. In this work, we introduce a computational method for optimizing CRISPR/Cas9 guide RNA that combines PAM diversity, local efficiency penalties, and weighted off-target scoring to find high-performing guides across a range of genome compositions. To capture a variety of natural genomic complexity, we simulated five sample genomes: AT-rich, GC-rich, balanced GC content, and high-repeat variations. All twenty-nucleotide target sequences were scanned for each genome, and off-target potential was assessed by permitting up to two mismatches with weighted penalties for seed region sites. To accommodate for any secondary structure impacts, efficiency assessment included both local sliding window penalties and global GC content. Furthermore, we looked at several PAM sequences that were pertinent to various Cas9 variations in order to assess how they affected guide selection. The findings show that efficiency scores vary by genome composition, with the highest scoring guides consistently displaying zero anticipated off-target events. While balanced genomes showed intermediate tendencies, GC-rich genomes tended to choose slightly higher efficiency guides than AT-rich genomes. PAM type affects guide efficiency, according to analysis across several genomes, and the combination of efficiency and off-target score consistently indicates guides with good expected performance. Three-dimensional scatter plots of efficiency and off-target counts versus genomic position, violin plots of off-target distributions, and genome-wide heatmaps emphasizing the best guide positions were used to illustrate these findings. In addition to offering a generalizable computational method for choosing CRISPR/Cas9 guides that optimize specificity and efficiency, our study gives fresh insights into the interactions among genome composition, PAM selection, and guide design criteria. By taking into account weighted off-target penalties, genome complexity, and local efficiency effects, this in silico framework overcomes some of the main drawbacks of earlier simulations. It is also easily applicable to direct selection for experimental research on a variety of organisms. The results provide the groundwork for future advancements in genome editing techniques by establishing a predictive computational framework that can expedite CRISPR/Cas9 research and minimize trial and error in guide selection.
