## Supplementary material for "Weighted Off-target and Efficiency Scoring Reveal Genome Composition-Dependent Optimal CRISPR/Cas9 Guide Design": Simulation Top Guides

genome	guide	position	PAM	off_targets	efficiency	score
Genome_GC_rich	CCCATCCTGACCATCACCAG	7478	AGG	0	0.8	0.8
Genome_GC_high_repeat	GGTGTCCTGTCCTCTCAGTG	9613	CGG	0	0.8	0.8
Genome_balanced	GCATCCTTCTCGTCTGGATG	1309	TAG	0	0.775	0.775
Genome_GC_rich	GTCAGTCCTCTCCAACTGAC	9602	AGG	0	0.775	0.775
Genome_balanced	CCTCACGTAGACTTGCCAAG	6076	TGG	0	0.775	0.775
Genome_balanced	GTACCTCACGTAGACTTGCC	6073	AAG	0	0.775	0.775
Genome_balanced	GCCTAACGAGTGCTTCGAGA	551	TGG	0	0.775	0.775
Genome_AT_high_repeat	AGGTGAGAGTCTGCAGTAGC	480	TGG	0	0.775	0.775
Genome_balanced	CCAGTGGAAGACGTATGCCA	2263	TGG	0	0.775	0.775
Genome_GC_high_repeat	CGTCATGACGAGTCAGTCGT	5090	CGG	0	0.775	0.775
Genome_GC_high_repeat	GCTACACCTTGTCCACTTGG	1512	GAG	0	0.775	0.775
Genome_GC_high_repeat	CGCTACACTTGGGTTCACAG	6415	TAG	0	0.775	0.775
Genome_GC_high_repeat	CGGTTCCACGAGTGGATCCC	9881	GAG	0	0.7749999999999999	0.7749999999999999
Genome_GC_rich	CGCTTCGCTACCTCCAGTCT	4659	CGG	0	0.75	0.75
Genome_GC_rich	GGCACTCTGAGAGTCAGAGC	4626	GGG	0	0.75	0.75
Genome_GC_rich	CGGATGCGTACATCGCATCG	5061	CGG	0	0.75	0.75
Genome_AT_rich	CAACGATAGCAGACAGTTCG	75	TAG	0	0.75	0.75
Genome_AT_high_repeat	TGGTACGCAACCTTGTCGTA	4057	AGG	0	0.75	0.75
Genome_AT_high_repeat	GGTACGCAACCTTGTCGTAA	4058	GGG	0	0.75	0.75
Genome_AT_high_repeat	TTGGTACGCAACCTTGTCGT	4056	AAG	0	0.75	0.75
Genome_AT_high_repeat	TGACTACTGACACCTTAGGG	6220	CGG	0	0.75	0.75
Genome_AT_rich	ATTGCAGAGAACGTCTGACA	5031	TAG	0	0.725	0.725
Genome_AT_rich	GCAGAGAACGTCTGACATAG	5034	TAG	0	0.7	0.7
Genome_AT_rich	ACTACCCAACACAAAGGGAT	5579	AAG	0	0.6749999999999999	0.6749999999999999
Genome_AT_rich	TTTGCAGAAGCCTTTCTCGT	6349	AAG	0	0.6749999999999999	0.6749999999999999
